# Functional and molecular profiles of the neuroretina and retinal pigmented epithelium-choroid in response to aging and Nrf2 deletion

**DOI:** 10.64898/2026.10.08.757667

**Authors:** Becca L. Wells, Adrian Filiberti, David R. Stanford, Kevin D. Pham, Dorothy A. Walton, Scott M. Plafker, Willard M. Freeman, Ana J. Chucair-Elliott

## Abstract

**Purpose:** Age is the leading factor for age-related macular degeneration (AMD), in which retinal pigmented epithelium (RPE) atrophy is a hallmark. The nuclear factor-erythroid 2-related factor 2 (Nrf2), a major anti-stress transcription factor, decreases in AMD, suggesting bioenergetic stress interacts with age during AMD pathogenesis. We profiled visual function and gene expression of the retina and RPE-choroid with Nrf2 deletion and aging.

**Methods:** We tested 3mo and 14mo Nrf2 null (Nrf2 KO) and Nrf2 WT mice for optokinetic tracking (OKT) and dark-adapted electroretinography (ERG) responses. Eyes were harvested for retina outer nuclear layer (ONL) thickness analysis and retina and RPE-choroid cup RNA isolation for RNAseq profiling.

**Results:** Visual acuity was reduced with aging with lower values in the Nrf2 KO vs Nrf2 WT comparison at 14mo. We observed aged-related reduction of a-, b-, and c-wave ERG amplitudes in both WT and KO mice. Age-related c-wave decline was exacerbated by Nrf2 loss. By RNAseq, two-way ANOVA of RPE-choroid samples revealed differentially expressed genes (DEGs) with age and genotype main effects, as well as DEGs with age and genotype interaction effects. Age DEGs were over-represented in pathways related to inflammation and phagocytosis. Genotype DEGs were associated with alterations in antioxidant and inflammatory processes. Retina RNAseq showed age and genotype DEGs.

**Conclusions:** Ablation of Nrf2 exacerbates age-related declines suggesting that decrease in Nrf2 with aging has functional consequences for inflammation/resiliency. We provide retina and RPE-choroid bulk-RNAseq datasets from the same cohort of mice that can be interrogated to better understand degeneration of retina/RPE-choroid.
