## Supplemental Data 9 for "Functional and molecular profiles of the neuroretina and retinal pigmented epithelium-choroid in response to aging and Nrf2 deletion"

### Sheet: Supp Fig 3a
17 Age DEGs only in Female RPE-choroid common to Nrf2 WT and Nrf2 KO						137 Age DEGs in Female RPE-choroid unique to Nrf2 KO					132 Age DEGs in Female RPE-choroid unique to Nrf2 WT
Gene ID	FC ([14 mo F ] vs [3 mo F ]) Nrf2 KO RPE_Chor	FC ([14mo F] vs [3mo F]) Nrf2 WT RPE_chor	Gene Symbol	Aliases		Gene ID	FC ([14 mo F] vs [3 mo F]) Nrf2 KO RPE_chor	Gene Symbol	Aliases		Gene ID	FC ([14mo F] vs [3mo F]) Nrf2 WT RPE_chor	Gene Symbol	Aliases
22174	-1.4032	-1.51558	Tyro3	Brt|Dtk|Etk-2|Rse|Sky|TK19-2|Tif|etk2/tyro3|tk19-1		56363	1.65004	Tmeff2	4832418D20Rik|7630402F16Rik|TR-2		72097	-2.12437	Cracdl	2010300C02Rik
11770	4.39208	3.15206	Fabp4	422/aP2|AFABP|ALBP|ALBP/Ap2|Ap2|Lbpl|P15		110599589	1.48953	Asdurf	ASNSD1-SEP|Asnsd1|Gm50478		78896	-2.4654	Ecrg4	1500015O10Rik
16818	3.03965	2.27159	Lck	Hck-3|Lsk|Lskt|p56<lck>|p56Lck		15559	10.2738	Htr2b	5-HT-2B|5-HT-2F|5-HT2B		16322	-1.9235	Inha
12733	-3.01731	-3.80047	Clcnka	CLC-K1|Clcnk1		226356	1.44064	Cfap221	Gm101|Pcdp1		94284	1.65994	Ugt1a6a	UDPGT|UDPGT 1-6|UGT1-06|UGT1.6|Ugt1a6|Ugt1a7
14562	3.14907	2.88582	Gdf3	Gdf-3|Vgr-2|Vgr2|ecat9		68428	1.67113	Steap3	1010001D01Rik|Tsap6|pHyde		14264	-2.03153	Fmod	FM|SLRR2E
12504	1.65478	-2.24246	Cd4	L3T4|Ly-4		53311	1.95438	Mybph	MyBP-H		12316	-1.86378	Aspm	Calmbp1|D330028K02Rik|MCPH5|Sha1
17386	2.87882	3.55751	Mmp13	Clg|MMP-13|Mmp1		19735	1.75447	Rgs2	GOS8		74748	1.51898	Slamf8	5830408F06Rik|Blame|SBBI42
17381	4.60564	2.54321	Mmp12	MME|Mmel		50778	3.06203	Rgs1	BL34		269152	-1.68804	Kif26b	4832420M10|D230039L06Rik
11433	3.15401	4.64863	Acp5	TRACP|TRAP		16526	2.16583	Kcnk2	A430027H14Rik|TREK-1		63953	1.37968	Dusp10	2610306G15Rik|MKP-5|MKP5
21838	1.4632	1.5853	Thy1	CD90|T25|Thy-1|Thy-1.2|Thy1.1|Thy1.2		11910	3.77793	Atf3	LRG-21		119065974	-1.96431	Msantd7	Gm45902
12044	3.09314	2.67098	Bcl2a1a	A1|Bcl2a1|Bfl-1|Hbpa1		16425	1.56948	Itih2	ITI-HC2|Intin2|Itih-2		17076	2.56547	Ly75	CD205|DEC-205|DEC205
19214	1.95271	4.6969	Ptgdr	DP|PGD		241528	-1.75676	Lrrc55	A330097E02Rik|Gm351		100504728	-1.42915	Gm13985
54003	-4.27122	-2.70691	Nell2	A330108N19Rik|mel91		210622	1.57998	Pamr1	5930437L24|E430002G05Rik|Ramp		228785	2.48162	Mylk2	9830004H17Rik
17174	2.46632	1.54615	Masp1	CCPII|Crarf|Masp1/3		67606	1.89118	Fibin	1110018M03Rik		16658	1.96866	Mafb	Kreisler|Krml|Krml1|kr
13837	2.01541	1.89883	Epha3	Cek4|EK4|ETK1|End3|Hek|Hek4|Mek4|Tyro4		381413	2.07986	Gpr176	Gm1012		17183	-2.54256	Matn4	matrilin-4
67742	1.85409	1.97435	Samsn1	4930571B16Rik|930571B16Rik|Hacs1|SLy2		70370	1.71919	Fbln7	1600015H20Rik|TM14		20257	1.45278	Stmn2	SCG10|Scgn10|Stmb2
71584	-2.3507	-2.60975	Gdpd2	9130017L10Rik|Gde3|Obdpf		16196	3.91337	Il7	A630026I06Rik|Il-7|hlb368		12873	3.31825	Cpa3	MC-CPA
						75476	1.45909	1700010I02Rik			50706	-1.52191	Postn	A630052E07Rik|OSF-2|Osf2|PLF|PN
						140795	1.54578	P2ry14	A330108O13Rik|Gpr105|P2Y14		13638	-2.00017	Efna3	EFL-2|Ehk1-L|Epl3|LERK-3
						16497	2.08201	Kcnab1	Akr8a8|Kvbeta1.1|mKv(beta)1		545554	1.58296	Ankrd34a	Ankrd34
						12481	5.37569	Cd2	LFA-2|Ly-37|Ly37		71355	-1.36261	Col24a1	5430404K19Rik
						12630	2.32611	Cfi			18619	-2.36529	Penk	ENK|PPA|Penk1
						30952	2.88093	Cngb3	CCNC2|CNG6|Cngbeta2		230085	1.49743	Phf24	GINIP
						320571	2.09638	Atp8b5	4930417M19Rik|Feta		329872	-1.32343	Frem1	D430009N09|D630008K06|crf11|eye<m02Jus>|eyes2|heb|qbrick
						18405	18.3396	Orm1	Agp-1|Agp-2|Orm-1		77866	-1.50764	E130102H24Rik
						107581	-1.51475	Col16a1	2700007F12Rik|A530052M23Rik|CA1F		230587	-1.81149	Glis1	Gli5|Gli6|GliH1
						72269	-1.87205	Cda	2210401N16Rik		215090	1.41627	Maneal	Gm50
						105247207	1.50063	Gm42346			19204	1.75437	Ptafr	PAFR
						14190	2.05742	Fgl2	musfiblp		105247180	1.87877	Gm42323
						100689	-2.07289	Spon2	2310045I24Rik|M-spondin|Mindin|Mspondin		55948	-3.87888	Sfn	14-3-3|Er|Mme1|Ywhas
						14825	2.83202	Cxcl1	Fsp|Gro1|KC|Mgsa|N51|Scyb1|gro		23833	2.95315	Cd52	B7|B7-Ag|CAMPATH-1|CLS1|MB7
						140904	-2.31853	Caln1	9630012C17Rik|Cabp8|MNCb-0849		18782	2.01111	Pla2g2d	GIID|GIID sPLA2|PLA2IID|Splash|mGIID|sPLA2-IID
						70717	1.51311	Medag	6330406I15Rik|Awms3|MEDA-4|Meda4|mAWMS3		14184	-1.55132	Fgfr3	CD333|FR3|Fgfr-3|Flg-2|HBGFR|Mfr3|sam3
						194357	1.69168	Moxd2	Dbhl1		381633	1.36963	Nicol1	Gm1673
						83408	2.09303	Gimap3	2010110D23Rik|Gimap5|Ian4		15476	-1.6911	Hs3st1	3-Ost|D5Wsu110e|Hsg3ost
						109648	60.4543	Npy	0710005A05Rik		231470	-1.64656	Fras1	E130113P14Rik|bl|mKIAA1500
						66873	-1.45644	Tril	1200009O22Rik|mKIAA0644		19092	-1.94938	Prkg2	CGKII|Prkgr2|cGK-II
						21743	1.94594	Inmt	Temt		13717	-2.173	Eln	E030024M20Rik
						13197	2.50529	Gadd45a	Ddit1|GADD45		122152371	-60.4576	Gm57848
						20355	1.63482	Sema4f	Sema W		78910	2.23953	Asb15	4930400E23Rik|Asb-15
						18722	3.50096	Pira1	6M21|Gm15922|Ly89|PIR-A1|Pir		19242	-1.8359	Ptn	HARP|HB-GAM|HBBM|HBBN|HBGF-8|HBNF|OSF|Osf-1|Osf1
						18616	-1.67908	Peg3	ASF-1|End4|Gcap4|Pw1|Zfp102|mKIAA0287		70809	1.58788	Clec2g	4632413B12Rik|Clr-c|Clr-d|Clrc|Clrd|Clrx|Ddv10|Ocilrp1
						14709	-2.59987	Gng8	G(y)8|Hg3e		269855	-1.59799	Ssc5d	A430110N23Rik|S5D-SRCRB
						76942	4.24766	Lypd5	2210003I03Rik|2310011E23Rik		16534	1.73631	Kcnn4	IK1|IKCA1|KCA4|KCa3.1|SK4|SKCas|mIKCa1
						57780	1.51298	Fxyd7	1110035I01Rik		19153	-1.61337	Prx	L-Periaxin
						72310	5.90866	Nkg7	2500004F03Rik		18301	1.57356	Fxyd5	EF-8|Oit2|RIC
						14344	-2.03772	Fut2	MFUT-II		20266	1.56306	Scn1b
						20210	11.6787	Saa3	Saa-3|l7R3		50490	1.70597	Nox4
						16068	1.8708	Il18bp	IL-18BP|Igifbp|MC54L		17760	1.37173	Map6	2810411E12Rik|Map-6|Mtap6|STOP
						16797	3.73528	Lat	p36-38|pp36		100503386	1.69144	Tpbgl	EG245190|Gm4980
						56312	1.55419	Nupr1	2310032H04Rik|Com1|p8		11535	-1.88231	Adm	AM
						11501	2.55847	Adam8	ADAM 8|CD156|CD156a|E430039A18Rik|MS2		269994	-2.14532	Gsg1l	C230098I05Rik|G630023A01Rik|Gm637|g1l
						24099	1.58847	Tnfsf13b	BAFF|BLyS|D8Ertd387e|TALL-1|TALL1|THANK|TNFSF20|Tnlg7a|zTNF4		77383	-1.57189	C030029H02Rik
						94109	1.92579	Csmd1	B930082H09|mKIAA1890		14955	-1.57455	H19	EyeLinc6
						12845	-2.12716	Comp	TSP5		16334	-3.15131	Ins2	Ins-2|InsII|Mody|Mody4
						23886	2.60254	Gdf15	MIC-1|NAG-1|SBF		56843	-2.04123	Trpm5	9430099A16Rik|LTrpC-5|Ltrpc5|Mtr1
						70807	1.35883	Arrdc2	4632416I05Rik|Ilad1		101772	-1.55847	Ano1	Tmem16a
						11513	1.58368	Adcy7			17930	2.60837	Myom2
						17392	4.00781	Mmp3	EMS-2|MMP-3|SL-1|SLN-1|SLN1|STR-1|Stmy1|Str1		66959	2.14337	Dusp26	2310043K02Rik|Skrp3
						258336	1.66494	Or7d10	18A|MOR143-1|Olfr77		68709	-6.62815	Cilp2	1110031K21Rik|CLIP-2
						72828	1.2705	Ubash3b	2810457I06Rik|STS-1|TULA-2|p70		403395	-3.7345	Clec3a	1110019O10Rik|Clecsf1|Gm796
						12502	4.40836	Cd3g	Ctg-3|Ctg3|T3g		70893	3.39706	Glb1l3	4921509F24Rik
						12501	2.85105	Cd3e	CD3|CD3epsilon|T3e		19378	1.32981	Aldh1a2	Aldh1a7|Raldh1|Raldh2
						235320	2.20958	Zbtb16	PLZF|Zfp145|lu		64085	-1.37029	Clstn2	2900042C18Rik|CSTN2|Cs2|Cst-2|mKIAA4134
						56506	1.5585	Cib2	2810434I23Rik|KIP 2|KIP2		434438	-1.42111	Iho1	Ccdc36
						76365	-1.83316	Tbx18	2810012F10Rik|2810404D13Rik		74770	1.39569	Hhatl	1110011D13Rik|Gup1|Mg56
						74306	14.5368	Prss46	1700112C13Rik|79H19B|Tessp6		245050	-1.54976	Gask1a	C730027P07Rik|Fam198a
						80901	3.54336	Cxcr6	BONZO|STRL33		216011	1.46666	Lrrc20
						12813	2.18082	Col10a1	Col10|Col10a-1		68371	-1.47579	Pbld1	0610038K03Rik|Mawbp|Pbld
						23887	1.44987	Ggt5	GGL|GGT-REL|Ggtla1		69288	-1.61227	Rhobtb1	1700008H16Rik|3110048G13Rik
						17873	2.06773	Gadd45b	Myd118		216080	1.43054	Ube2d1	UBCH5
						54140	-2.37276	Avpr1a	AVPR|Avpr1|V1a|V1aR		72273	2.29749	Smim24	2210404O07Rik
						13198	1.40904	Ddit3	AltDDIT3|CHOP-10|CHOP10|chop|gadd153		24117	-2.25469	Wif1	WIF-1
						58223	1.45579	Mmp19			12291	-2.51211	Cacna1g	Cav3.1d|[a]1G|a1G|alpha-1G|mKIAA1123
						236604	1.71466	Pisd-ps1			12643	-2.89814	Chad	SLRR4A
						18413	2.82914	Osm	OncoM		12842	-2.52246	Col1a1	Col1a-1|Cola-1|Cola1|Mov-13|Mov13
						14584	1.50861	Gfpt2	GFAT2		18053	-1.63521	Ngfr	LNGFR|Tnfrsf16|p75|p75NGFR|p75NTR
						619441	1.37837	Tnfsfm13	Tnfsf12-Tnfsf13|Tnfsf12Tnfsf13|Tnfsf12tnfsf13|Twe-pril		58222	-1.93929	Rab37	B230331O03Rik|B230354I04Rik
						69583	1.37189	Tnfsf13	2310026N09Rik|April|Tall2|Tnlg7b|Trdl1		66528	-2.6118	Smim5	2210020M01Rik
						15567	3.49493	Slc6a4	5-HTT|Htt|Sert		65256	1.85061	Asb2	1110008E15Rik
						20296	3.71883	Ccl2	HC11|JE|MCAF|MCP-1|MCP1|SMC-CF|Scya2|Sigje		22355	-1.95509	Vipr2	VPAC2|VPAC2R|Vip2
						20306	2.38562	Ccl7	MCP-3|Scya7|fic|marc|mcp3		14756	-1.49946	Gpld1	6330541J12Rik
						20292	3.34423	Ccl11	Scya11|eotaxin		15904	-1.79856	Id4	Idb4|bHLHb27
						20305	2.04149	Ccl6	MRP-1|Scya6|c10		26564	-1.89816	Ror2	Ntrkr2
						78473	2.48858	Skap1	1700091G21Rik|Scap1|Skap-55		14451	-1.53681	Gas1	Gas-1
						17285	-2.11363	Meox1	D330041M02Rik|Mox-1|Mox1|squig		218461	1.35157	Pde8b	B230331L10Rik|C030047E14Rik
						74499	-2.46684	Sost	5430411E23Rik		16188	1.94383	Il3ra	CD123|CDw123|SUT-1
						15896	-1.43958	Icam2	CD102|Icam-2|Ly-60		93732	-1.68258	Acox2	THCCox
						20606	-4.51024	Sstr2	SRIF-1|SS2R|SSTR-2|Smstr-2|Smstr2|sst2		20618	1.51343	Sncg	persyn
						246746	2.77165	Cd300lf	CLIM1|CLM-1|CLM1|Digr2|F730004D16Rik|IREM1|IgSF13|LMIR3|Pigr3		11727	1.48526	Ang	Ang1|Rnase5|Rnase5a
						238076	-1.46792	Kcns3			17228	2.76065	Cma1	MMCP-5|Mcp-5|Mcp5|Mcpt5
						53314	1.59865	Batf	B-ATF|SFA-2		17227	3.90555	Mcpt4	MMCP-4|MMCP-4A|MMCP-4B|Mcp-4|Mcp4
						13371	2.39184	Dio2	5DII|DIOII		319433	3.14486	Serpine3	E130113E03Rik
						20716	3.51405	Serpina3n	Spi2-2|Spi2.2|Spi2/eb.4		210789	1.40976	Tbc1d4	5930406J04Rik|A930035N22|As160
						13386	-2.10383	Dlk1	DLK-1|DlkI|FA1|Ly107|Peg9|SCP1|ZOG|pG2|pref-1		109828	-1.57719	C7	A530026G17|Gm1238
						195236	1.66591	Pom121l2	Gm24		18162	-1.71956	Npr3	ANP-C|ANPR-C|EF-2|NPR-C|lgj|stri
						16372	-1.68213	Irx2			20289	-2.32242	Scx	Bhlha41|Scl
						18548	3.27071	Pcsk1	Nec-1|Nec1|PC1|PC3|Phpp-1|SPC3		16691	-1.65051	Krt8	Card2|EndoA|K8|Krt-2.8|Krt2-8
						100036569	-1.79605	Gm16525	5033421C21Rik|Gm3715		12846	1.26683	Comt	Comt1|D16Wsu103e|D330014B15Rik
						18792	1.88624	Plau	u-PA|uPA		27281	1.63724	Plaat1	2810012B06Rik|A-C1|HRSL1|Hrasls|Hrasrs
						78754	2.04988	Galnt15	4631401E18Rik|Galntl2|mpp-GalNAc-T15		11815	2.55377	Apod
						69069	2.51122	Tmem273	1810011H11Rik|4733401I05Rik		207215	2.38521	Fbxo40	9830003A13Rik|mKIAA1195
						629059	1.55665	Fam124a	EG629059		14805	-1.74648	Grik1	A830007B11Rik|D16Ium24|D16Ium24e|GluK1|GluK5|Glur-5|Glur5|Glurbeta1
						58860	3.11	Adamdec1	2210414L24Rik|Dcsn		224440	-1.42077	Setd4	C21orf18|ORF21
						105976	2.47572	AU022793			17229	3.45795	Tpsb2	MMCP-6|Mcp-6|Mcp6|Mcpt6
						11600	-1.7816	Angpt1	1110046O21Rik|Ang-1|Ang1		26382	-1.74869	Fgd2	Tcd-2|Tcd2|ZFYVE4|tcs-2|tcs2
						666348	1.59467	Apol7e			224697	-1.9424	Adamts10	9430006O18|Adam-ts10|Adamts-10|Znmp
						64099	2.18503	Parvg			16774	-1.60538	Lama3	Lama3B|[a]3B
						109901	3.25136	Cela1	1810009A17Rik|1810062B19Rik|Ela-1|Ela1|PC-TsF		12326	-1.3878	Camk4	A430110E23Rik|CaMKIV|CaMKIV/Gr|D18Bwg0362e
						18574	2.00463	Pde1b	Pde1b1		116731	-1.44602	Pcdha1	CNR
						224090	-1.89391	Tmem44	1700007N03Rik|9330161C17Rik|B230220N21		353234	-1.44343	Pcdha2
						239849	6.54273	Cd200r4	F630107N04Rik|MCD200RLa		192163	-1.41105	Pcdha3	mKIAA0345
						50528	-2.80338	Tmprss2	D16Ertd61e		12936	-1.37261	Pcdha4	Cnr1|Crnr1
						68655	-1.64965	Fndc1	1110027O12Rik|1110051A18Rik|mKIAA1866		12941	-1.53072	Pcdha5	Cnr6|Crnr6
						68509	2.19351	Ptx4	1110018H23Rik		12937	-1.29188	Pcdha6	CNR|Cnr2|Crnr2
						22092	2.63318	Rsph1	MCA|Tsga2		12939	-1.43059	Pcdha7	Cnr4|Crnr4
						320484	2.14741	Rasal3	A430107D22Rik		353235	-1.35542	Pcdha8
						14990	14.053	H2-M2	H-2M2|Thy19.4		192161	-1.40879	Pcdha9
						100126773	1.94045	Esp34	Gm20410		12943	-1.43104	Pcdha10	Cnr3|Cnr8|Crnr3|Crnr8|Pcdha14
						18037	1.34183	Nfkbie	I-kappa-B-epsilon|IKBE|IkB-E|NF-kappa-BIE|ikB-epsilon		12942	-1.44753	Pcdha11	A830022B16Rik|Cnr7|Crnr7
						57435	1.75455	Plin4	S3-12|mKIAA1881		353236	-1.45472	Pcdhac1	CNRc1
						12266	3.96137	C3	ASP|HSE-MSF|Plp		353237	-1.52574	Pcdhac2	CNRc2
						93880	1.70852	Pcdhb9	Pcdhb4C|PcdhbI		225742	2.28906	St8sia5	ST8SiaV|Siat8e
						328957	2.13521	9330117O12Rik	9330117O12		56708	-2.02419	Clcf1	BSF-3|Bsf3|CLC|NNT-1
						240332	-3.57423	Slc6a7	PROT		73720	1.35795	Cst6	1110017E11Rik|ichq
						60361	2.84896	Ms4a4b	Chandra|Ly116		72575	-2.90826	Mir503hg	2700063P19Rik|9430052C07Rik|C430049B03Rik|Gm28730|Hrtlincrx|LncSync|mir-322|mir-351|mir-503
						207521	1.61963	Dtx4	D930042H13|RNF155		553127	1.42697	Rtl8b	Cxx1b|Mart8c
						71738	2.7426	Mamdc2	1200015L10Rik|mamcan		320237	-1.44659	Smim10l2a	6330419J24Rik|Ncrna00086
						19662	1.98536	Rbp4	Rbp-4		14168	1.458	Fgf13	Fgf1c|Fhf2
						21857	2.60189	Timp1	Clgi|EPA|TIMP-1|TPA-S1|Timp		12766	3.26787	Cxcr3	Cd183|Cmkar3
						331392	1.67988	Gm5124	EG331392		67683	1.38356	Pbdc1	2610029G23Rik
						245527	1.8316	Eda2r	9430060M22Rik|TNFRSF27|Xedar		68792	-1.88859	Srpx2	1110039C07Rik|SRP|SRPUL
						16186	2.03989	Il2rg	CD132|[g]c|gamma(c)|gc|p64
						622976	2.58098	Gm6377	EG622976
						19716	1.77409	Bex1	Bex2|Bex4|Rex3
						278240	-1.56748	Spin2c	SPIN-2C|Spin2
						26908	2.25384	Eif2s3y	Eif-2gy|Spy|Tfy

### Sheet: Supp Fig 3b
7 Age DEGs only in Male RPE-choroid common to Nrf2 WT and Nrf2 KO						111 Age DEGs in Male RPE-choroid unique to Nrf2 KO					68 Age DEGs in Male RPE-choroid unique to Nrf2 WT
Gene ID	FC ([14 mo O] vs [3 mo M ]) Nrf2 KO RPE_chor	FC ([14mo M] vs [3mo M]) Nrf2 WT RPE_Chor	Gene Symbol	Aliases		Gene ID	FC ([14mo M] vs [3mo M]) Nrf2 KO RPE_chor	Gene Symbol	Aliases		Gene ID	FC ([14mo M] vs [3mo M]) Nrf2 WT RPE_chor	Gene Symbol	Aliases
11770	3.16449	1.77655	Fabp4	422/aP2|AFABP|ALBP|ALBP/Ap2|Ap2|Lbpl|P15		56363	1.66323	Tmeff2	4832418D20Rik|7630402F16Rik|TR-2		12839	-4.12781	Col9a1	Col9a-1
12733	-1.53663	-1.75635	Clcnka	CLC-K1|Clcnk1		110599589	1.35401	Asdurf	ASNSD1-SEP|Asnsd1|Gm50478		22420	-2.15417	Wnt6	Wnt-6
14562	1.9256	1.60223	Gdf3	Gdf-3|Vgr-2|Vgr2|ecat9		15559	7.37845	Htr2b	5-HT-2B|5-HT-2F|5-HT2B		94284	1.48582	Ugt1a6a	UDPGT|UDPGT 1-6|UGT1-06|UGT1.6|Ugt1a6|Ugt1a7
17381	3.71521	1.6736	Mmp12	MME|Mmel		226356	1.6338	Cfap221	Gm101|Pcdp1		72585	-2.09477	Lypd1	2700050C12Rik|C530008O16Rik|Lynx2|Lypdc1
11433	2.74596	4.00877	Acp5	TRACP|TRAP		68428	1.31048	Steap3	1010001D01Rik|Tsap6|pHyde		269132	-1.71144	Colgalt2	D730024P12|Glt25d2
21838	1.46287	1.72796	Thy1	CD90|T25|Thy-1|Thy-1.2|Thy1.1|Thy1.2		19735	1.91496	Rgs2	GOS8		226518	-1.5017	Nmnat2	D030041I09Rik|PNAT1|PNAT2
12044	1.97922	2.12352	Bcl2a1a	A1|Bcl2a1|Bfl-1|Hbpa1		50778	2.58298	Rgs1	BL34		665574	-2.16545	Gm7694	EG665574
						170484	2.24189	Nphs2	PDCN|SRN1		26388	-5.49508	Ifi202b	Ifbip-1|Ifi202|Ifi202a|Ifi202c|p202
						16526	1.64246	Kcnk2	A430027H14Rik|TREK-1		269152	-2.28204	Kif26b	4832420M10|D230039L06Rik
						16425	1.56634	Itih2	ITI-HC2|Intin2|Itih-2		63953	1.3926	Dusp10	2610306G15Rik|MKP-5|MKP5
						16181	3.17628	Il1rn	F630041P17Rik|IL-1ra		227580	-1.76107	C1ql3	1110065A22Rik|Adij|C1ql|C1qtnf13|CTRP13|K100
						263803	-2.19581	Pkn3			665700	2.88329	Hmcn2	D030068H01
						66748	2.03238	Erich2	4933404M02Rik		71897	-1.46503	Lypd6b	2310010M24Rik
						241528	-2.12421	Lrrc55	A330097E02Rik|Gm351		17076	3.00688	Ly75	CD205|DEC-205|DEC205
						381413	1.76279	Gpr176	Gm1012		11464	-6.51844	Actc1	Actc-1
						75480	2.59795	1700003F12Rik			12156	-1.78792	Bmp2	Bmp2a
						16196	3.89486	Il7	A630026I06Rik|Il-7|hlb368		16658	1.35318	Mafb	Kreisler|Krml|Krml1|kr
						75476	2.01854	1700010I02Rik			12873	3.79914	Cpa3	MC-CPA
						20342	1.82874	Selenbp2	AP56|Lpsb2		71355	-1.40807	Col24a1	5430404K19Rik
						18405	9.38348	Orm1	Agp-1|Agp-2|Orm-1		18619	-3.29901	Penk	ENK|PPA|Penk1
						16818	2.13844	Lck	Hck-3|Lsk|Lskt|p56<lck>|p56Lck		230085	1.29366	Phf24	GINIP
						107581	-1.98749	Col16a1	2700007F12Rik|A530052M23Rik|CA1F		230587	-1.4351	Glis1	Gli5|Gli6|GliH1
						384071	-1.82961	Slc25a34	Gm1369		215090	1.33754	Maneal	Gm50
						105247207	1.94344	Gm42346			19204	2.46366	Ptafr	PAFR
						14190	1.33939	Fgl2	musfiblp		105247180	2.84027	Gm42323
						140904	-1.67179	Caln1	9630012C17Rik|Cabp8|MNCb-0849		23833	2.3823	Cd52	B7|B7-Ag|CAMPATH-1|CLS1|MB7
						231832	3.42246	Tmem184a	Sdmg1		18782	2.76873	Pla2g2d	GIID|GIID sPLA2|PLA2IID|Splash|mGIID|sPLA2-IID
						194357	2.38553	Moxd2	Dbhl1		15476	-1.97329	Hs3st1	3-Ost|D5Wsu110e|Hsg3ost
						83408	2.19266	Gimap3	2010110D23Rik|Gimap5|Ian4		20563	-2.34209	Slit2	Drad-1|E030015M03Rik|E130320P19Rik|Slil3|b2b1200.1Clo|mKIAA4141|slit-2
						109648	93.9694	Npy	0710005A05Rik		13839	-2.16323	Epha5	Cek7|Ehk1|Els1|Hek7|Rek7|bsk
						13197	2.38698	Gadd45a	Ddit1|GADD45		231470	-1.83214	Fras1	E130113P14Rik|bl|mKIAA1500
						12504	3.23707	Cd4	L3T4|Ly-4		69571	-3.88378	2310034O05Rik
						18722	4.69305	Pira1	6M21|Gm15922|Ly89|PIR-A1|Pir		13717	-1.45966	Eln	E030024M20Rik
						18616	-2.30459	Peg3	ASF-1|End4|Gcap4|Pw1|Zfp102|mKIAA0287		19242	-1.71995	Ptn	HARP|HB-GAM|HBBM|HBBN|HBGF-8|HBNF|OSF|Osf-1|Osf1
						76942	3.52187	Lypd5	2210003I03Rik|2310011E23Rik		70809	1.32993	Clec2g	4632413B12Rik|Clr-c|Clr-d|Clrc|Clrd|Clrx|Ddv10|Ocilrp1
						57780	1.4382	Fxyd7	1110035I01Rik		16534	1.62582	Kcnn4	IK1|IKCA1|KCA4|KCa3.1|SK4|SKCas|mIKCa1
						72310	3.80782	Nkg7	2500004F03Rik		18301	1.36625	Fxyd5	EF-8|Oit2|RIC
						233189	-1.43148	Ctu1	Atpbd3		17760	1.26956	Map6	2810411E12Rik|Map-6|Mtap6|STOP
						14344	-1.7259	Fut2	MFUT-II		11535	-1.7754	Adm	AM
						20210	5.19741	Saa3	Saa-3|l7R3		269994	-1.69788	Gsg1l	C230098I05Rik|G630023A01Rik|Gm637|g1l
						16797	2.81413	Lat	p36-38|pp36		56843	-2.08826	Trpm5	9430099A16Rik|LTrpC-5|Ltrpc5|Mtr1
						11501	2.51948	Adam8	ADAM 8|CD156|CD156a|E430039A18Rik|MS2		68709	-2.3027	Cilp2	1110031K21Rik|CLIP-2
						24058	-1.84199	Sigirr	TIR8		16525	-3.39957	Kcnk1	TWIK-1
						234365	-1.77051	Yjefn3	Gm175|YjeF_N3|hYjeF_N3		17386	2.48552	Mmp13	Clg|MMP-13|Mmp1
						12845	-2.67049	Comp	TSP5		19378	1.33256	Aldh1a2	Aldh1a7|Raldh1|Raldh2
						11513	1.24624	Adcy7			14609	-1.9745	Gja1	Cnx43|Cx43|Cx43alpha1|Cxnk1|Gja-1|Npm1|connexin43
						17392	3.6978	Mmp3	EMS-2|MMP-3|SL-1|SLN-1|SLN1|STR-1|Stmy1|Str1		237553	-2.13186	Trhde	9330155P21Rik
						258336	1.93557	Or7d10	18A|MOR143-1|Olfr77		24117	-1.56162	Wif1	WIF-1
						53867	-1.49984	Col5a3			237979	-3.09023	Sdk2	4632412F08Rik|5330435L01Rik|Sdk-2|mKIAA1514
						12502	3.18112	Cd3g	Ctg-3|Ctg3|T3g		432763	-2.09513	Prr7	XM_484263
						12501	2.29538	Cd3e	CD3|CD3epsilon|T3e		16188	1.41407	Il3ra	CD123|CDw123|SUT-1
						69398	-1.88069	Cdhr4	Cdh29		72003	-2.18848	Synpr	1500003F20Rik|SPO
						74306	10.1294	Prss46	1700112C13Rik|79H19B|Tessp6		20618	1.53678	Sncg	persyn
						80901	2.09838	Cxcr6	BONZO|STRL33		19214	1.85151	Ptgdr	DP|PGD
						100504703	1.90194	A730063M14Rik			11727	1.45154	Ang	Ang1|Rnase5|Rnase5a
						236604	1.75367	Pisd-ps1			17228	3.18102	Cma1	MMCP-5|Mcp-5|Mcp5|Mcpt5
						18413	3.65724	Osm	OncoM		17227	3.57996	Mcpt4	MMCP-4|MMCP-4A|MMCP-4B|Mcp-4|Mcp4
						216864	-1.7728	Mgl2	CD301b		319433	5.63627	Serpine3	E130113E03Rik
						15567	3.26358	Slc6a4	5-HTT|Htt|Sert		18162	-1.51039	Npr3	ANP-C|ANPR-C|EF-2|NPR-C|lgj|stri
						20296	2.68672	Ccl2	HC11|JE|MCAF|MCP-1|MCP1|SMC-CF|Scya2|Sigje		20289	-2.25679	Scx	Bhlha41|Scl
						20292	2.71882	Ccl11	Scya11|eotaxin		12824	-3.41847	Col2a1	Col2|Col2a|Col2a-1|Del1|Dmm|Lpk|M100413|Rgsc413|Rgsc856
						20305	1.99815	Ccl6	MRP-1|Scya6|c10		11815	2.13844	Apod
						78473	1.78595	Skap1	1700091G21Rik|Scap1|Skap-55		58998	-2.14173	Nectin3	2610301B19Rik|3000002N23Rik|4921513D19Rik|CD113|Pvrl3
						17285	-1.68719	Meox1	D330041M02Rik|Mox-1|Mox1|squig		14805	-1.85463	Grik1	A830007B11Rik|D16Ium24|D16Ium24e|GluK1|GluK5|Glur-5|Glur5|Glurbeta1
						22412	-1.86604	Wnt9b	Wnt14b|Wnt15|clf|clf1|wnt-14b|wnt-15		54720	-2.76257	Rcan1	Adapt78|CALP1L|CSP1|DSC1|Dscr1|MCIP1|RCN1
						15896	-2.04146	Icam2	CD102|Icam-2|Ly-60		17229	3.96455	Tpsb2	MMCP-6|Mcp-6|Mcp6|Mcpt6
						246746	2.65025	Cd300lf	CLIM1|CLM-1|CLM1|Digr2|F730004D16Rik|IREM1|IgSF13|LMIR3|Pigr3		381091	1.52049	H2-Eb2	A130038H09Rik|H-2Eb2|Ia-5|Ia5|Iebeta2
						66528	-2.49036	Smim5	2210020M01Rik		12830	-2.18558	Col4a5
						238076	-2.0183	Kcns3
						664883	1.90245	Nova1	9430099M15Rik|G630039L02|Nova-1
						13371	2.95615	Dio2	5DII|DIOII
						20716	2.93443	Serpina3n	Spi2-2|Spi2.2|Spi2/eb.4
						13386	-1.89269	Dlk1	DLK-1|DlkI|FA1|Ly107|Peg9|SCP1|ZOG|pG2|pref-1
						217946	-1.56929	Cdca7l	JPO2
						195236	1.96623	Pom121l2	Gm24
						18792	1.9254	Plau	u-PA|uPA
						69069	1.58172	Tmem273	1810011H11Rik|4733401I05Rik
						58860	4.24987	Adamdec1	2210414L24Rik|Dcsn
						239250	-1.80717	Slitrk6	4832410J21Rik|Sltk6
						109828	2.20563	C7	A530026G17|Gm1238
						105976	1.90472	AU022793
						64099	1.40996	Parvg
						170787	-1.51876	Hdac10	Hd10
						54003	-3.60612	Nell2	A330108N19Rik|mel91
						69159	-1.81123	Rhebl1	1810036J22Rik|Rheb2
						109901	3.02715	Cela1	1810009A17Rik|1810062B19Rik|Ela-1|Ela1|PC-TsF
						17174	2.27516	Masp1	CCPII|Crarf|Masp1/3
						224090	-1.61188	Tmem44	1700007N03Rik|9330161C17Rik|B230220N21
						239849	5.06844	Cd200r4	F630107N04Rik|MCD200RLa
						224291	2.07872	Csnka2ip	Ckt2
						50528	-1.62281	Tmprss2	D16Ertd61e
						58226	-2.0496	Cacna1h	Cav3.2|MNCb-1209|alpha13.2
						320484	1.44012	Rasal3	A430107D22Rik
						14990	21.7489	H2-M2	H-2M2|Thy19.4
						100126773	2.44798	Esp34	Gm20410
						12266	3.2894	C3	ASP|HSE-MSF|Plp
						12475	2.04581	Cd14
						53601	-2.53259	Pcdh12	Pcdh14|VE-cad-2
						12583	2.81479	Cdo1	1300002L19Rik|Cdo|D18Ucla3
						328957	2.38019	9330117O12Rik	9330117O12
						240332	-3.06142	Slc6a7	PROT
						60361	2.82496	Ms4a4b	Chandra|Ly116
						207521	1.58303	Dtx4	D930042H13|RNF155
						71738	2.46207	Mamdc2	1200015L10Rik|mamcan
						60322	-2.39063	Chst7	2600013M07Rik|C6ST-2|GST5|Gn6st-4|glcNAc6ST-4
						21857	1.80075	Timp1	Clgi|EPA|TIMP-1|TPA-S1|Timp
						331392	1.5814	Gm5124	EG331392
						71584	-1.52662	Gdpd2	9130017L10Rik|Gde3|Obdpf
						16186	1.71092	Il2rg	CD132|[g]c|gamma(c)|gc|p64
						622976	2.48969	Gm6377	EG622976
						278240	-1.629	Spin2c	SPIN-2C|Spin2

### Sheet: Supp Fig 3c
10 Age DEGs only in Female Retina common to Nrf2 WT and Nrf2 KO						59 Age DEGs in Female Retina unique to Nrf2 KO					39 Age DEGs in Female RPE-choroid unique to Nrf2 WT
Gene ID	FC ([ 14mo F] vs [3mo F]) Nrf2 KO Retina	FC ([14 mo F] vs [3 mo F]) Nrf2 WT Retina	Gene Symbol	Aliases		Gene ID	FC ([ 14mo F] vs [3mo F]) Nrf2 KO Retina	Gene Symbol	Aliases		Gene ID	FC ([14 mo F] vs [3 mo F]) Nrf2 WT Retina	Gene Symbol	Aliases
215303	-1.60529	-1.58011	Camk1g	CLICK III|CLICK-III|CaMKIgamma		12828	2.37511	Col4a3	[a]3(IV)|alpha3(IV)		407809	1.392	BC055402
77462	2.35769	2.50134	Tmem116	4930406A18Rik|4930513P12Rik|C030022K24Rik		69453	2.53999	Prss56	1700027L20Rik		12767	-1.97385	Cxcr4	CD184|CXC-R4|CXCR-4|Cmkar4|LESTR|PB-CKR|PBSF/SDF-1|Sdf1r|b2b220Clo
257632	3.60902	2.86484	Nod2	ACUG|BLAU|CD|Card15|F830032C23Rik|IBD1|Nlrc2		19215	1.90641	Ptgds	21kDa|L-PGDS|PGD2|PGDS|PGDS2|Ptgs3		12503	-1.67335	Cd247	4930549J05Rik|A430104F18Rik|Cd3|Cd3-eta|Cd3-zeta|Cd3h|Cd3z|Cd3zeta|T3z|Tcrk|Tcrz
56857	2.98682	2.49401	Slc37a2	G3PP|Slc37a1|cI-2|ci2		71586	1.52292	Ifih1	9130009C22Rik|Helicard|Hlcd|MDA5|RLR-2		11602	-2.44831	Angpt4	ANG-3|ANG-4|Agpt4|Ang3
76459	2.42715	2.50433	Car12	2310047E01Rik|CA-XII|Ca12		12010	1.75994	B2m	Ly-m11|beta2-m|beta2m		15901	-1.9444	Id1	D2Wsu140e|Idb1|bHLHb24
69602	-1.9893	-1.71468	Otop3	2310011E08Rik		72147	-1.50435	Zbtb46	2610019F01Rik|4933406L05Rik|BZEL|Btbd4		68941	-1.37845	1110018N20Rik	1190017L20Rik
100039062	3.19169	4.24205	Gm2027			13639	1.57391	Efna4	EFL-4|Epl4|LERK-4		13605	2.12208	Ect2
239405	-1.98209	-3.10141	Rspo2	2610028F08Rik|D430027K22|ftls		56338	1.5258	Txnip	1200008J08Rik|Hyplip1|THIF|Tbp-2|VDUP1		246691	2.91805	Prok1	EG-VEGF
26415	2.45492	1.84287	Mapk13	SAPK4|Serk4		55932	1.93797	Gbp3	GBP-3|GBP-4|Gbp4		19892	3.24027	Rpe65	65kDa|A930029L06Rik|LCA2|Mord1|RP20|rd12
12268	2.24957	2.19338	C4b	C4|Ss		14469	2.05985	Gbp2			71354	-1.53241	Wdr31	5430402I10Rik|spWD
						77835	-2.73143	A930031H19Rik	A930004I12Rik		14807	1.74497	Grik3	9630027E11|GluK3|GluR7-3|Glur-7|Glur7
						117167	1.75817	Steap4	1110021O17Rik|Tiarp|Tnfaip9		17357	-1.60217	Marcksl1	D4Bc1|F52|MacMARCKS|Macs2|Macs3|Mlp|Mrp
						100702	2.02187	Gbp6	GBP-6|Mpa2l		27214	-1.34504	Dbf4	Ask
						23962	1.71492	Oasl2	M1204|Mmu-OASL|Oasl		16439	1.91604	Itpr2	InsP3R-2|InsP3R-5|Ip3r2|Itpr5|insP3R2
						209086	1.26737	Samd9l	ESTM25|mKIAA2005		100417675	1.9895	Nlrp5-ps	Gm18756
						232345	1.8308	A2m	A2mp		234329	1.51843	Trim60	2czf45|Rnf33
						12606	1.87272	Cebpa	C/ebpalpha|CBF-A|Cebp		211135	1.78205	D130040H23Rik
						102634450	-1.61292	Gm32031	Gm45109		100038460	-1.56729	Gm10677
						11441	1.38548	Chrna7	Acra7|alpha7|nAchR		80893	-3.42403	Tmprss5	spinesin
						72433	1.88793	Rab38	2310011F14Rik|cht		115487379	-1.31759	Gm16254
						58238	1.43513	Fam181b	A830059I20Rik		382427	1.46909	Best3	Vmd2l3|mBest4
						94094	1.69143	Trim34a	Trim34|Trim34-1		319182	2.57747	H2bc9	H2b-221|Hist1h2bh
						14183	1.69785	Fgfr2	Bek|Fgfr-2|Fgfr-7|Fgfr2b|Fgfr7|KGFR|KGFRTr|svs		76487	2.49805	Ppp1r3g	1600032L17Rik
						98845	2.50173	Eps8l2	Eps8r2		70900	-2.90596	4921517D22Rik
						16453	1.65158	Jak3	fae|wil		105988	-1.44208	Espl1	Cerp|ESP1|PRCE|SSE
						15894	3.68089	Icam1	CD54|Icam-1|Ly-47|MALA-2		195333	2.45841	Gsc2	4930568H22Rik|GSC-2|Gscl
						319673	1.43435	9330159M07Rik	1700096K11Rik|mU50hg-a		78639	2.45811	1700116B05Rik
						105243573	1.58822	Gm19385			76785	1.79292	2410124H12Rik
						215798	-1.46831	Adgrg6	1190004A11Rik|DREG|Gm222|Gpr126		14972	1.28365	H2-K1	H-2K|H-2K(d)|H2-D1|H2-K|K-f
						83554	1.47491	Fstl3	E030038F23Rik|Flrg		21355	1.31813	Tap2	ABC18|APT2|Abcb3|Ham-2|Ham2|MTP2|PSF2|RING11|Tap-2|Y1|jas
						17105	2.29931	Lyz2	Lys|Lysm|Lyzf2|Lyzs|Lzm|Lzm-s1|Lzp		11811	-3.30685	Apobec2	Arp1
						15944	1.45467	Irgm1	Ifggd3|Ifi1|Iigp3|Iipg3|Irgm		93873	1.66427	Pcdhb2	PcdhbB
						11443	-1.53687	Chrnb1	Achr-2|Acrb		93877	1.48318	Pcdhb6	Pcdhb5B|PcdhbF
						16859	1.6545	Lgals9	LGALS35|Lgals5|gal-9|galectin-9		14119	-1.46912	Fbn2	Fib-2|mKIAA4226|sne|sy
						382543	1.70338	Ankfn1	4932411E22Rik|Gm1175|mWAKE|nmf9		20044	-1.3603	Rps14	2600014J02Rik
						12702	1.62384	Socs3	Cis3|Cish3|EF-10|Ef10|SSI-3|Ssi3		225638	2.05043	Alpk2	Gm549|Hak
						19039	1.56451	Lgals3bp	90K|CyCAP|MAC-2BP|Ppicap|Tango10b		632264	-5.08439	Gm14703
						672511	1.51943	Rnf213	6030403J01|D11Ertd759e|mysterin		236690	1.28778	Nyx	CLNP|CSNB1|CSNB4|nob
						102639700	1.43196	Gm21297			319764	1.41176	Sertm2	A730046J19Rik
						217721	1.64754	Flvcr2	CCT|Mfsd7c
						20716	1.73264	Serpina3n	Spi2-2|Spi2.2|Spi2/eb.4
						432763	-1.49509	Prr7	XM_484263
						102637366	-1.65884	Krbox5	EG328280|Gm10037|Rslcan24
						57811	2.2736	Rgr
						319433	7.89811	Serpine3	E130113E03Rik
						18414	1.39029	Osmr	OSMRB
						105844	1.31592	Card10	Bimp1|Carma3
						80287	1.60739	Apobec3	Apobec|Arp3|Cem15|Gm20117|Rfv3
						100038520	16.4315	Gm10830
						71726	1.49743	Smug1	1200013B09Rik|A930006H09Rik
						547253	1.64312	Parp14	1600029O10Rik|ARTD8|CoaSt6|mKIAA1268
						208177	1.46667	Phldb2	C820004H04Rik|LL5b|LL5beta
						16913	1.72481	Psmb8	Lmp-7|Lmp7
						20888	2.85345	Sult1c1	(PST)G|P-SULT|ST1C1|Stp2|Sult1a2|mOLFST
						57435	2.5133	Plin4	S3-12|mKIAA1881
						15957	1.86897	Ifit1	GARG-16|IFI-56K|ISG56|Ifi56|P56
						18175	1.47854	Nrap
						15354	-1.43568	Hmgb3	Hmg2a|Hmg4
						22673	1.80105	Zfp185	P1|Znf185

### Sheet: Supp Fig 3d
7 Age DEGs only in Male Retina common to Nrf2 WT and Nrf2 KO						34 Age DEGs in Male Retina unique to Nrf2 KO					26 Age DEGs in Male Retina unique to Nrf2 WT
Gene ID	FC ([ 14mo M] vs [3mo M]) Nrf2 KO Retina	FC ([14 mo M] vs [3 mo M]) Nrf2 WT Retina	Gene Symbol	Aliases		Gene ID	FC ([ 14mo M] vs [3mo M]) Nrf2KO Retina	Gene Symbol	Aliases		Gene ID	FC ([14 mo M] vs [3 mo M]) Nrf2 WT Retina	Gene Symbol	Aliases
77462	3.11353	3.73257	Tmem116	4930406A18Rik|4930513P12Rik|C030022K24Rik		12823	2.34079	Col19a1			16763	1.55416	Lad1	LADA|lad-1
257632	6.04994	4.9989	Nod2	ACUG|BLAU|CD|Card15|F830032C23Rik|IBD1|Nlrc2		12828	5.32367	Col4a3	[a]3(IV)|alpha3(IV)		12503	-1.54162	Cd247	4930549J05Rik|A430104F18Rik|Cd3|Cd3-eta|Cd3-zeta|Cd3h|Cd3z|Cd3zeta|T3z|Tcrk|Tcrz
56857	2.50773	1.87116	Slc37a2	G3PP|Slc37a1|cI-2|ci2		69453	1.92993	Prss56	1700027L20Rik		13605	1.99899	Ect2
69602	-1.57769	-1.51278	Otop3	2310011E08Rik		215303	-1.2616	Camk1g	CLICK III|CLICK-III|CaMKIgamma		246691	2.99504	Prok1	EG-VEGF
100039062	3.29778	3.3109	Gm2027			19215	2.07859	Ptgds	21kDa|L-PGDS|PGD2|PGDS|PGDS2|Ptgs3		214106	1.65162	4933430I17Rik	bN189G18.7
239405	-4.20667	-2.01109	Rspo2	2610028F08Rik|D430027K22|ftls		69327	-2.41508	Pierce1	1700007K13Rik|Rbest47		14807	1.44635	Grik3	9630027E11|GluK3|GluR7-3|Glur-7|Glur7
12268	1.56963	2.47477	C4b	C4|Ss		12010	1.30135	B2m	Ly-m11|beta2-m|beta2m		21401	2.53901	Tcea3	S-II|SII-K1
						79235	1.91568	Lrat	1300010A18Rik		27214	-1.76769	Dbf4	Ask
						229599	1.70281	Ciart	Chrono|Gm129		16439	1.72379	Itpr2	InsP3R-2|InsP3R-5|Ip3r2|Itpr5|insP3R2
						14469	1.95628	Gbp2			211135	1.64085	D130040H23Rik
						329941	2.16262	Col8a2			76487	2.36095	Ppp1r3g	1600032L17Rik
						100702	1.41812	Gbp6	GBP-6|Mpa2l		100039432	1.57137	Gm2233
						232345	1.90507	A2m	A2mp		70900	-1.63126	4921517D22Rik
						18817	-1.69054	Plk1	Plk|STPK13		105988	-1.62905	Espl1	Cerp|ESP1|PRCE|SSE
						76459	2.43533	Car12	2310047E01Rik|CA-XII|Ca12		195333	2.88434	Gsc2	4930568H22Rik|GSC-2|Gscl
						319673	2.43304	9330159M07Rik	1700096K11Rik|mU50hg-a		76785	3.04166	2410124H12Rik
						105245043	5.26075	Gm2396	100039741		26415	3.11816	Mapk13	SAPK4|Serk4
						215798	-2.08977	Adgrg6	1190004A11Rik|DREG|Gm222|Gpr126		14972	2.01321	H2-K1	H-2K|H-2K(d)|H2-D1|H2-K|K-f
						83554	1.80974	Fstl3	E030038F23Rik|Flrg		21355	2.04571	Tap2	ABC18|APT2|Abcb3|Ham-2|Ham2|MTP2|PSF2|RING11|Tap-2|Y1|jas
						19682	2.15423	Rdh5	9-cis|RDH4|cRDH		93873	1.68039	Pcdhb2	PcdhbB
						236366	2.29887	5730507C01Rik			93877	1.27012	Pcdhb6	Pcdhb5B|PcdhbF
						102639700	2.14939	Gm21297			225638	1.76789	Alpk2	Gm549|Hak
						103949	-2.00002	Rn7s2	Gm26191|Rn7s-2		18175	1.91409	Nrap
						57811	3.33483	Rgr			632264	-1.40922	Gm14703
						319433	6.46693	Serpine3	E130113E03Rik		236690	1.22122	Nyx	CLNP|CSNB1|CSNB4|nob
						57274	2.51116	Slc16a8	Mct3		74405	1.70413	Efhc2	4933407D04Rik|mRib72-2
						100038520	6.31377	Gm10830
						72315	1.58097	Ccdc74a	2310015A05Rik
						271424	3.75304	Ip6k3	D830007E07Rik|Ihpk3
						20888	3.04279	Sult1c1	(PST)G|P-SULT|ST1C1|Stp2|Sult1a2|mOLFST
						72504	2.91664	Taf4b	105kDa|2610524B04Rik|4932409F03Rik|TAFII-105|TAFII105|Taf2c2
						22139	2.82572	Ttr	prealbumin
						15957	1.33699	Ifit1	GARG-16|IFI-56K|ISG56|Ifi56|P56
						22673	2.06142	Zfp185	P1|Znf185
